# A conserved chronobiological complex times *C. elegans* development

**DOI:** 10.1101/2024.05.09.593322

**Authors:** Rebecca K. Spangler, Kathrin Braun, Guinevere E. Ashley, Marit van der Does, Daniel Wruck, Andrea Ramos Coronado, James Matthew Ragle, Vytautas Iesmantavicius, Lucas J. Morales Moya, Keya Jonnalagadda, Carrie L. Partch, Helge Großhans, Jordan D. Ward

## Abstract

The mammalian PAS-domain protein PERIOD (PER) and its *C. elegans* orthologue LIN-42 have been proposed to constitute an evolutionary link between two distinct, circadian and developmental, timing systems. However, while the function of PER in animal circadian rhythms is well understood molecularly and mechanistically, this is not true for LIN-42’s function in timing rhythmic development. Here, using targeted deletions, we find that the LIN-42 PAS domains are dispensable for the protein’s function in timing molts. Instead, we observe arrhythmic molts upon deletion of a distinct sequence element, conserved with PER. We show that this element, designated CK1δ-binding domain (CK1BD), mediates stable binding to KIN-20, the *C. elegans* CK1δ/ε orthologue. We demonstrate that CK1δ phosphorylates LIN-42 and define two conserved helical motifs in the CK1BD, CK1BD-A and CK1BD-B, that have distinct roles in controlling CK1δ-binding and kinase activity *in vitro*. KIN-20 and the LIN-42 CK1BD are required for proper molting timing *in vivo*, and loss of LIN-42 binding changes KIN-20 subcellular localization. The interactions mirror the central role of a stable circadian PER–CK1 complex in setting a robust ∼24-hour period. Hence, our results establish LIN-42/PER – KIN-20/CK1δ/ε as a functionally conserved signaling module of two distinct chronobiological systems.
