## Supplemental tables for "A conserved chronobiological complex times *C. elegans* development": Table S2 Strains and Genotypes.xlsx

### Sheet: strains
Strain Name	Genotype	Short name		Experiment used	Figure	Outcrossed	growth condition	Comments
JDW335	lin-42 (wrd63) II	lin-42(ΔCK1BD)	This work	Phenotypic analysis	1C-F	X3	OP50
JDW439	lin-42(wrd107) II	lin-42(ΔTail)	This work	Phenotypic analysis	5B-E	X2	OP50
JDW340	lin-42(wrd67) II	lin-42(ΔPAS)	This work	Phenotypic analysis	1C-F	X2	OP50
RB1843	lin-42(ok2385)	lin-42(ok2385)	CGC	Phenotypic analysis	1C-F	n/a	NGM 2% plates, OP50
MT2257	lin-42(n1089)	lin-42(n1089)	CGC	Phenotypic analysis	1C-F	n/a	NGM 2% plates, OP50
VC398	Kin-20 (ok505)	Kin-20(0)	CGC	Phenotypic analysis	5B-E	n/a	NGM 2% plates, OP50
HW1993	EG8081, xeSi312 [Peft-3::luc::gfp::unc-54 3' UTR, unc-119(+)] IV	LucIV	Milou et al. 2020	Luciferase assay (control)	1B, 5A, S2A-D, S4A-D	X3	liquid culture in OP50/S-Basal
JDW409	lin-42(wrd67) II; EG8081, xeSi312 [Peft-3::luc::gfp::unc-54 3' UTR, unc-119(+)] IV	lin-42ΔPAS in luciferase background	This work	Luciferase assay	1B, S2A-D	n/a	liquid culture in OP50/S-Basal
JDW417	lin-42 (wrd63) II; EG8081, xeSi312 [Peft-3::luc::gfp::unc-54 3' UTR, unc-119(+)] IV	lin-42(ΔCK1BD) in luciferase background	This work	Luciferase assay	1B, S2A-D	n/a	liquid culture in OP50/S-Basal
JDW590	lin-42(wrd107) II; EG8081, xeSi312 [Peft-3::luc::gfp::unc-54 3' UTR, unc-119(+)] IV	lin-42(ΔTail) in luciferase background	This work	Luciferase assay	5A, S4A-D, S6	n/a	liquid culture in OP50/S-Basal
JDW658	lin-42(ok2385) II; EG8081, xeSi312 [Peft-3::luc::gfp::unc-54 3' UTR, unc-119(+)] IV	lin-42(ok2385) in luciferase background	lin-42(ok2385) from CGC (RB1843) crossed to LucIV	Luciferase assay	1B, S2A-D	n/a	liquid culture in OP50/S-Basal
HW3730	lin-42(n1089) II; EG8081, xeSi312 [Peft-3::luc::gfp::unc-54 3' UTR, unc-119(+)] IV	lin-42(n1089) in luciferase background	lin-42(n1089) from CGC (MT2257) crossed to LucIV	Luciferase assay	1B, S2A-D	n/a	liquid culture in OP50/S-Basal
HW3368	EG8081, xeSi312 [eft-3p::luc::gfp::unc-54 3'UTR, unc-119(+)] IV; kin-20 (ok505) X	kin-20(0) in luciferase background	kin-20(ok505) from CGC (VC398) crossed to LucIV	Luciferase assay	5A, S4A-D	n/a	liquid culture in OP50/S-Basal
HW3484	EG8081, xeSi312 [Peft-3::luc::gfp::unc-54 3'UTR, unc-119(+)] IV, kin-20 [(xe355) kin-20 D310A] X	kin-20 D310A in luciferase background	This work	Luciferase assay	5A, S4A-D, S5B-D	n/a	liquid culture in OP50/S-Basal
HW3479	lin-42 (xe321[3xFLAG::lin-42B+C])II, kin-20 [(xe328) 3xFLAG-HA::kin-20] X	3xflag::lin-42b+c, 3xflag-ha::kin-20	this work	WB, HA-IP	2C,D, S5A	n/a	NGM 2% plates, OP50
HW3303	lin-42(xe315[gfp::tev::3xflag::lin-42b+c]) II; kin-20(xe329[wrmScarlet::kin-20]) X	gfp::lin-42b+c; wrmScarlet::kin-20	This work	Imaging	6B	n/a	NGM 2% plates, OP50
HW1008	EG6701, xeSi55[dpy-30p::sart-3::gfp::his::flag::xrn-2 3', unc-119(+)] I	sart-3::gfp::flag	Rügger et. al	IP-MS (control)	2A	n/a	NGM 2% plates, OP50
HW3270	lin-42 (xe321[3xflag::lin-42B+C]) II	3xflag::lin-42b+c	This work	IP-MS, Phospho mapping IP	2A, 4F, S5A	X3	NGM 2% plates, OP50
HW3859	EG8081, xeSi312 [Peft-3::luc::gfp::unc-54 3'UTR, unc-119(+)] IV; kin-20(xe401[3xflag-ha::kin-20 D310A]) X	kin-20(xe401[3xFLAG D310A]) in luciferase background	This work	WB, Luciferase Assay	S5B-D	X3	NGM 2% plates, OP50
HW3858	EG8081, xeSi312 [Peft-3::luc::gfp::unc-54 3'UTR, unc-119(+)] IV; kin-20(xe400[3xflag-ha::kin-20 D310A]) X	kin-20(xe400[3xFLAG D310A]) in luciferase background	This work	WB, Luciferase Assay	S5B-D	X3	NGM 2% plates, OP50
HW3451	(bchSi84[eft-3p::gfp1-10(codon-optimized)::tbb-2 3UTR]) II; kin-20[(xe354) 3xflag::4xgfp11] X	splitgfp::kin-20	This work	Imaging	6A, 6C-D	X3	NGM 2% plates, OP50
JDW792	lin-42 (wrd63)II; bchSi84 (pIK407[Peft-3::gfp1-10(codon-optimized)::tbb-2 3UTR]) II; Kin-20[(xe354[3xFLAG::4xGFP11::kin-20]) X	lin-42(ΔCK1BD) in splitgfp::kin-20 background	This work	Imaging	6C-D	n/a	NGM 2% plates, OP50
HW3293	kin-20 [(xe328) 3xFLAG-HA::kin-20 ]	3xflag-ha::kin-20	This work	WB	S5A-B	X3	NGM 2% plates, OP50
IFM217	bchSi84 (pIK407[Peft-3::gfp1-10(codon-optimized)::tbb-2 3UTR]) II		This work	cross		X3	NGM 2% plates, OP50
