## Supplemental tables for "A conserved chronobiological complex times *C. elegans* development": Table S3 Oligos used.xlsx

### Sheet: NEW
repair templates for CRISPR-Cas 9 injections
Oligo name	sequence (5'-3')	Purpose
6919	GATCAGGAAAGTTGCCAGCGCCCCGCCGACtACaTCcACGCCGTTCGATGAGAAGAAGTAtCCgCCaCAaACaCCgCTaACtCGgGAAGCACTGACACTGC	CRISPR repair templatefor lin-42(CK1BD-ΔA)
6920	ACTGACCCGAGAAGCACTGACACTGCACACtAAaCGgTTcGAgGAtGAaTAtAAGGACACTTGGTGCAGACTcCGaGATTCTCAGAATTAAtaagctactgccca	CRISPR repair template for lin-42(ΔTail)
7239	aaaaataatttttttttcagGAAGTACCCACCGAGgtgagagaattttctgagttatttttaaat	CRISPR repair template for lin-42(CK1BD-ΔB)
6157	GATCAGGAAAGTTGCCAGCGCCCCGCCGACCACCTCA CTACGGGATTCTCAGAATTAAtaagctactgccca	CRISPR repair template for lin-42(ΔCK1BD +ΔTail)
6158	GAAAGTTGCCAGCGCCCCGCCGACCACCTC ACTTGGTGCAGgtgagagaattttctgagttattt	CRISPR repair templatefor lin-42(ΔCK1BD)
5783	CACTTGCACCAGCAATGCGTGAGGAAGGTGCCACGCTCAAGGATCAGAACCAGGGCTTCCCGGCCAACAT	CRISPR repair template for lin-42(ΔPAS-A/B)
KK107	gaataatatatattcaaattttcagCGGAGATGGACTATAAAGACGATGATGACAAAGATTACAAGGACGACGACGACAAAGACTACAAAGATGATGACGACAAGGGAGGTGGAGGTGGAGCTTACCCATACGATGTTCCAGATTACGCTGGAGGTGGAGGTGGAGCTGAACTTCGTGTCGGCAATCGTTTCCGCCTCGG	CRISPR repair template for kin-20::3xFLAG-HA
KK90	tcccgctattttcctattaaaatctttcttcaactcttattttattccagaacgtggcaccatcagccaaatgGACTACAAAGACCATGACGGTGATTATAAAGATCATGACATCGATTACAAGGATGACGATGACAAGgagccagccgggcactcaagcgcaacacataacatcgttgtgcccaacgccaatcccacgc	CRISPR repair template for 3xFLAG::lin-42b+c
KK137	TGAAAACCGTCCTGCTGCTTGCCGATCAAATGTTGTCTCGTGTGGAATTTATTCATTGCCGAGATTACATTCATCGCgcgATTAAGCCGGATAACTTTTTaATGGGTCTTGGAAAaCGAGGAAATCTGGTCTATgtaagtttttcttttgtgagggattagccagcctactatgttgtgcctttttttgcagATTATTGA	CRISPR repair template for kin-20 D310A
Primers for amplification of repair template from a plasmid
Oligo number	Forward primer (5'-3')	Reverse primer (5'-3')	Purpose
KK41/KK42	tgcttttaaaaccaaatttcccgctattttcctattaaaatctttcttcaactcttattttattccagaacgtggcaccatcagccaaATGAGTAAAGGAGAAGAACTTTTCACTGGAGT	cgcgaggagctaggcaggctagaaggcaaactgtacctgcgtgggattggcgttgggcacaacgatgttatgtgttgcgcttgagtgcccggctggctccatGCTTCCGCCGGTACCTCC	Oligos with overhangs to lin-42 to amplify GFP::TEV::3xFLAG from plasmid pIK384
KK102/KK103	CTTCTTCATTTGTTTGAATATTTTGACCCAAGTAGATGTCACCGAACGAGCCGCTTCCGATTTTGCGACCGAGGCGGAAACGATTGCCGACACGAAGTTCGCTTCCGCCGGTACCTCCAC	gctttacgtcaatgtcagagcgatttgaaatctaaagtgcaaaattcacaataccagatttatgaattgtgaataatatatattcaaattttcagCGGAGATGGTCAGCAAGGGAGAGGC	Oligos with overhangs to kin-20 to amplify wrmScarlet::TEV::Linker from plasmid pIK385
KK145/KK146	gtgaataatatatattcaaattttcagCGGAGATGAGTACCTCCGGCGGATCCGG	CGACCGAGGCGGAAACGATTGCCGACACGAAGTTCGCTTCCGCCGGTACCTCCAC	Oligos with overhangs to kin-20 to amplify 4xGFP11::Linker::FLAG from plasmid pIK401
Genotyping primers
Oligo number	Forward primer (5'-3')	Reverse primer (5'-3')	Reverse primer (5'-3')	Purpose	Notes
4529/4530	catcttgccatcatcaccac	tgggttccgatagaatttgg		Genotyping oligos for lin-42 C-terminal mutations
6685/6687	CCACCATCACTCAAGCCTCA	TCGCTGGTACCTAGTTTCGC		Genotyping oligos for lin-42 C-terminal mutations
7241/ 7242	ggcatgacacttgccataaa	cgaaaatttgggttccgata		Genotyping oligos for lin-42 C-terminal mutations
3448/ 3449	caggttggtaggcagcattt	gtcctgaattggcctgaaaa		Genotyping oligos for lin-42 C-terminal mutations
6921/ 6922	GGGAGGCAGTGTGTCAAAAC	GGCTTGAATGTTTGGGCCTG		Genotyping oligos for lin-42 C-terminal mutations
5784/ 5785/5786	gtcctgaattggcctgaaaa	attctctcacCTGCACCAAG	ACCGTGGGGTAATGTGAAGG	Genotyping oligos for lin-42 N-terminal mutations
KK43/KK44	ctgtgtgaagttttggcatct	cttcctcacgcattgctg		Genotyping oligos for xe321 and xe315
KK104/KK105	agatacctccagttccgc	TCGAGTGAAGGGCCTAGT		Genotyping oligos for xe328, xe354 and xe329
KK117/KK139	TTCGTGTCGGCAATCGTTT	attcgctcatttcggctc		Genotyping oligos for xe364	PCR product needs to be digested with NRuI (only cuts in wt)
Plasmids
plasmid name	comments
pIK384	contains linker::gfp::tev::3xflag sequence
pIK385	contains wrmscarlet sequence
pIK401	contains 4xgfp11::linker::tev::3xflag sequence
pIK407	eft-3p::gfp1-10 (codon optimized)::tbb-2 3`UTR

### Sheet: Sheet1
Oligo number	Forward primer (5'-3')	Reverse primer (5'-3')	Reverse primer (5'-3')	Purpose	Notes
6919	GATCAGGAAAGTTGCCAGCGCCCCGCCGACtACaTCcACGCCGTTCGATGAGAAGAAGTAtCCgCCaCAaACaCCgCTaACtCGgGAAGCACTGACACTGC			CRISPR repair templatefor lin-42(CK1BD-ΔA)
6920	ACTGACCCGAGAAGCACTGACACTGCACACtAAaCGgTTcGAgGAtGAaTAtAAGGACACTTGGTGCAGACTcCGaGATTCTCAGAATTAAtaagctactgccca			CRISPR repair template for lin-42(ΔTail)
7239	aaaaataatttttttttcagGAAGTACCCACCGAGgtgagagaattttctgagttatttttaaat			CRISPR repair template for lin-42(CK1BD-ΔB)
6157	GATCAGGAAAGTTGCCAGCGCCCCGCCGACCACCTCA CTACGGGATTCTCAGAATTAAtaagctactgccca			CRISPR repair template for lin-42(ΔCK1BD +ΔTail)
6158	GAAAGTTGCCAGCGCCCCGCCGACCACCTC ACTTGGTGCAGgtgagagaattttctgagttattt			CRISPR repair templatefor lin-42(ΔCK1BD)
5783	CACTTGCACCAGCAATGCGTGAGGAAGGTGCCACGCTCAAGGATCAGAACCAGGGCTTCCCGGCCAACAT			CRISPR repair template for lin-42(ΔPAS-A/B)
4529/4530	catcttgccatcatcaccac	tgggttccgatagaatttgg		Genotyping oligos for lin-42 C-terminal mutations
6685/6687	CCACCATCACTCAAGCCTCA	TCGCTGGTACCTAGTTTCGC		Genotyping oligos for lin-42 C-terminal mutations
7241/ 7242	ggcatgacacttgccataaa	cgaaaatttgggttccgata		Genotyping oligos for lin-42 C-terminal mutations
3448/ 3449	caggttggtaggcagcattt	gtcctgaattggcctgaaaa		Genotyping oligos for lin-42 C-terminal mutations
6921/ 6922	GGGAGGCAGTGTGTCAAAAC	GGCTTGAATGTTTGGGCCTG		Genotyping oligos for lin-42 C-terminal mutations
5784/ 5785/5786	gtcctgaattggcctgaaaa	attctctcacCTGCACCAAG	ACCGTGGGGTAATGTGAAGG	Genotyping oligos for lin-42 N-terminal mutations
KK43/KK44	ctgtgtgaagttttggcatct	cttcctcacgcattgctg		Genotyping oligos for xe321 and xe315
KK104/KK105	agatacctccagttccgc	TCGAGTGAAGGGCCTAGT		Genotyping oligos for xe328, xe354 and xe329
KK117/KK139	TTCGTGTCGGCAATCGTTT	attcgctcatttcggctc		Genotyping oligos for xe364	PCR product needs to be digested with NRuI (only cuts in wt)
KK107	gaataatatatattcaaattttcagCGGAGATGGACTATAAAGACGATGATGACAAAGATTACAAGGACGACGACGACAAAGACTACAAAGATGATGACGACAAGGGAGGTGGAGGTGGAGCTTACCCATACGATGTTCCAGATTACGCTGGAGGTGGAGGTGGAGCTGAACTTCGTGTCGGCAATCGTTTCCGCCTCGG			CRISPR repair template for kin-20::3xFLAG-HA
KK90	tcccgctattttcctattaaaatctttcttcaactcttattttattccagaacgtggcaccatcagccaaatgGACTACAAAGACCATGACGGTGATTATAAAGATCATGACATCGATTACAAGGATGACGATGACAAGgagccagccgggcactcaagcgcaacacataacatcgttgtgcccaacgccaatcccacgc			CRISPR repair template for 3xFLAG::lin-42b+c
KK41/KK42	tgcttttaaaaccaaatttcccgctattttcctattaaaatctttcttcaactcttattttattccagaacgtggcaccatcagccaaATGAGTAAAGGAGAAGAACTTTTCACTGGAGT	cgcgaggagctaggcaggctagaaggcaaactgtacctgcgtgggattggcgttgggcacaacgatgttatgtgttgcgcttgagtgcccggctggctccatGCTTCCGCCGGTACCTCC		Oligos with overhangs to lin-42 to amplify GFP::TEV::3xFLAG from plasmid pIK384	CRISPR 3xflag::gfp::lin-42b+c
KK102/KK103	CTTCTTCATTTGTTTGAATATTTTGACCCAAGTAGATGTCACCGAACGAGCCGCTTCCGATTTTGCGACCGAGGCGGAAACGATTGCCGACACGAAGTTCGCTTCCGCCGGTACCTCCAC	gctttacgtcaatgtcagagcgatttgaaatctaaagtgcaaaattcacaataccagatttatgaattgtgaataatatatattcaaattttcagCGGAGATGGTCAGCAAGGGAGAGGC		Oligos with overhangs to kin-20 to amplify wrmScarlet::TEV::Linker from plasmid pIK385	CRISPR kin-20::wrmScarlet
KK137	TGAAAACCGTCCTGCTGCTTGCCGATCAAATGTTGTCTCGTGTGGAATTTATTCATTGCCGAGATTACATTCATCGCgcgATTAAGCCGGATAACTTTTTaATGGGTCTTGGAAAaCGAGGAAATCTGGTCTATgtaagtttttcttttgtgagggattagccagcctactatgttgtgcctttttttgcagATTATTGA			CRISPR repair template for kin-20 D310A
KK145/KK146	gtgaataatatatattcaaattttcagCGGAGATGAGTACCTCCGGCGGATCCGG	CGACCGAGGCGGAAACGATTGCCGACACGAAGTTCGCTTCCGCCGGTACCTCCAC		Oligos with overhangs to kin-20 to amplify 4xGFP11::Linker::FLAG from plasmid pIK401
Plasmids
pIK384
pIK385
pIK401
pIK407
