## Supplemental tables for "A conserved chronobiological complex times *C. elegans* development": Table S4 crRNAs.xlsx

### Sheet: Sheet1
Number	Target	5'-3' crRNA sequence (Pam not included)
143	lin-42a internal deletion	GAGTGGTGGGTCCGTTGAGG
144	lin-42a internal deletion	CCTCCTCTCTCCTAATGCTA
145	lin-42a internal deletion	AAGACGAGTACAAGGACACT
146	lin-42a internal deletion	GGTGTTCGGGGGTGACAACG
147	lin-42a internal deletion	CCACCATCACTCAAGCCTCA
359	lin-42a internal deletion	GTACTCGTCTTCAAATCGCT
381	lin-42a internal deletion	GGGTCAGTGGCGTCTGCGGT
429	lin-42a internal deletion	CGGGTCAGTGGCGTCTGCGG
KK136	kin-20 D310A	TTGATGGGTCTTGGAAAGCG
KK99	kin-20 tagging	gCGGAGATGGAACTTCGTGT
KK50	lin-42 tagging	tcagccaaatggagccagcc
